# Prohaptoglobin Promotes Pancreatic Cancer Progression by sustaining YAP Activity

**DOI:** 10.64898/2026.07.26.740853

**Authors:** Jumpei Kondo, Honoka Nakayama, Ayusa Kuroda, Ayumu Hayashibara, Daisuke Sakon, Shinji Takamatsu, Hirofumi Akita, Hidetoshi Eguchi, Eiji Miyoshi

## Abstract

**Background & Aims:** Prohaptoglobin (proHp), a precursor of haptoglobin (Hp), has recently emerged as a cancer-associated biomarker, but its functional role in pancreatic cancer remains unclear. We investigated whether proHp promotes malignant phenotypes of pancreatic cancer and explored signaling pathways involved.

**Methods:** Serum proHp was examined in patients with pancreatic cancer and healthy controls. *HP* expression in pancreatic tumors and cell lines was analyzed using transcriptomic datasets. ProHp function was evaluated using PSN1 *HP* knockout (HPKO) cells, exogenous proHp supplementation, xenograft models, and RNA sequencing of PSN1 wild-type and HPKO cells. YAP activity was assessed by target gene expression, subcellular localization, YAP overexpression, and inhibition of YAP–TEAD interaction.

**Results:** Serum proHp was significantly elevated in patients with pancreatic cancer, and a subset of tumors and pancreatic cancer cell lines showed *HP* expression comparable to liver, indicating a tumor-derived source of proHp. In PSN1 cells, HPKO reduced motility, whereas exogenous proHp partially rescued this defect and enhanced motility in additional pancreatic cancer cell lines. Wild-type PSN1 cells continued to proliferate beyond confluence and formed rapidly growing xenograft tumors, which were abolished in HPKO cells. At high density, wild-type cells maintained YAP-related gene expression and nuclear YAP despite Hippo activation, whereas HPKO exhibited reduced nuclear YAP, indicating noncanonical YAP regulation by proHp. YAP restoration in HPKO cells rescued high-density proliferation and cell motility, while a YAP–TEAD inhibitor selectively reduced high-density proliferation of wild-type but not HPKO cells.

**Conclusion:** ProHp promotes pancreatic cancer progression in a context-dependent manner by sustaining YAP activity and enabling cells to partially overcome contact-dependent growth inhibition.

**Synopsis:** Prohaptoglobin, a precursor of haptoglobin, is elevated in pancreatic cancer and produced by tumor cells. It promotes cell motility, supports tumor growth under high-density conditions, and maintains YAP–dependent transcription that overrides contact-dependent growth inhibition.

**What You Need to Know:** 

**Background:** Prohaptoglobin, a precursor of haptoglobin, is elevated in pancreatic cancer, but its tumor-derived origin and functional role are unknown. We examined whether prohaptoglobin drives progression by sustaining YAP signaling.

**Impact:** We show that tumor-derived prohaptoglobin sustains nuclear YAP activity, allowing pancreatic cancer cells to bypass contact inhibition and proliferate, revealing prohaptoglobin as a context-dependent driver rather than a passive biomarker.

**Future Directions:** Defining how prohaptoglobin engages upstream Hippo–YAP regulators and whether prohaptoglobin–YAP signaling is targetable in vivo may uncover new biomarkers and therapeutic vulnerabilities for pancreatic cancer.
