## Supplementary material for "Prohaptoglobin Promotes Pancreatic Cancer Progression by sustaining YAP Activity": Table S2

### Sheet: Sheet1
Supplementary Table S2. Primer sequence
genes	Forward (5'→3')	Reverse (5'→3')
CCN1	ACCAGGACTGTGAAGATGCG	AGCCTGTAGAAGGGAAACGC
CCN2	TGTGGCTTTAGGAGCAGTGG	GCTACAGGCAGGTCAGTGAG
ANKRD1	TGAGGACTGGCCACTATGAG	TCTGTCTCACCGCATCATG
AMOTL2	ACATGACCAAGTGGGAGCA	ATGAGAGTGGTGTCACGCTG
GAPDH	GTCAGTGGTGGACCTGACCT	TGCTGTAGCCAAATTCGTTG
