## Supplementary material for "Prohaptoglobin Promotes Pancreatic Cancer Progression by sustaining YAP Activity": Table S1

### Sheet: Sheet1
Supplementary table S1. Antibody list
target	product	dilution	manufacturer	catalogue ID
Haptoglobin	10-7G	1/5000	in house (Nishino et al. Oncotarget 2018)	-
pSrc	Phospho-Src Family (Tyr416) (D49G4) Rabbit Monoclonal Antibody	1/1000	Cell Signaling Technology	#6943
Src	Src (36D10) Rabbit Monoclonal Antibody	1/2000	Cell Signaling Technology	#2109
pYAP(S127)	Phospho-YAP (Ser127) (D9W2I) Rabbit Monoclonal Antibody	1/1000	Cell Signaling Technology	#13008
pYAP(Y357)	Anti-YAP1 (phospho Y357) antibody (Rabbit polyclonal antibody)	1/1000	abcam	ab62751
total YAP	YAP (D8H1X) Rabbit Monoclonal Antibody	1/1000	Cell Signaling Technology	#14074
GAPDH	GAPDH (14C10) Rabbit Monoclonal Antibody (HRP Conjugate)	1/2000	Cell Signaling Technology	#3683
Rabbit IgG	Anti-Rabbit IgG (H+L), HRP Conjugate	1/10000	Promega	W4011
Mouse IgG	Anti-Mouse IgG (H+L), HRP Conjugate	1/10000	Promega	W4021
