## Supplementary material for "Prohaptoglobin Promotes Pancreatic Cancer Progression by sustaining YAP Activity": Table S3

### Sheet: Sheet1
Supplemantary Table S3. Gene sets used for GSEA
REACTOME_SIGNALING_BY_HIPPO	HAO_YAP_dn	kushner_YAP_repressed	Kim_YAPinduced core
https://www.gsea-msigdb.org/gsea/msigdb/human/geneset/REACTOME_SIGNALING_BY_HIPPO	Hao et al. JBC 2008	Kushner et al. EMBO reports 2020	Kim et al. Cell Reports 2015
AMOT	BMP2	ABCA12	ANKRD1
AMOTL1	CXCL1	ABCA13	CRIM1
AMOTL2	CDKN1C	ABCA8	CCN2
CASP3	EMCN	ABI3BP	CTNNALL
DVL2	IL1A	ADAMTS5	CCN1
LATS1	IL1B	ADGRE2	ENC1
LATS2	IL6	ADH6	F3
MOB1A	IL11	ADPRHL1	ITGB2
MOB1B	ITGA5	AGAP12P	IVNS1ABP
NPHP4	JAM2	AKAP12	LHFP
SAV1	LSP1	AKNAD1	PHLDB2
STK3	PRL	AKR1C1	PTGS2
STK4	RASSF4	ALDH3A1	SCHIP1
TJP1	SYK	ANKRD45	SFTA1P
TJP2	TIMP1	ANTXR2	SGK1
WWC1	TLR2	APOBEC3A	TGFB2
WWTR1	TNFAIP6	APOBEC3A_B	THBS1
YAP1	WIPF1	APOD	TUFT1
YWHAB		ARHGAP25
YWHAE		ARTN
		ATG9B
		ATP10B
		BCL11B
		BCL2A1
		BNIPL
		BTG4
		C12orf54
		C1orf74
		C3orf35
		C3orf67
		CA12
		CADM3
		CALB1
		CAPN14
		CCL20
		CCL4
		CCNA1
		CD1D
		CD226
		CD53
		CDC20B
		CDH10
		CDH18
		CEACAM5
		CEACAM6
		CEMIP
		CES1P1
		CFH
		CGA
		CHGB
		CHRNA9
		CLEC18A
		CLIC2
		CLIP2
		CNKSR2
		CNTNAP2
		COL21A1
		COL6A3
		CR2
		CREB3L1
		CSF3
		CSTA
		CTHRC1
		CXCL1
		CXCL2
		CXCL3
		CXCL8
		CXorf57
		DCN
		DLG3-AS1
		DRD2
		DSCAM
		DSCAM-IT1
		DSG3
		DTHD1
		DUSP6
		EBLN1
		ENKUR
		ENTPD3
		EOMES
		EREG
		ESPNL
		FAM110C
		FAM212A
		FAM87A
		FAT3
		FBXO32
		FCRLA
		FDX1L
		FER1L6
		FERMT1
		FLG2
		FLJ42969
		FLRT2
		FMN2
		FMO4
		FMR1-AS1
		FOLR3
		FSIP1
		FST
		G0S2
		GABRA3
		GALNT15
		GAREM1
		GJB2
		GLRA1
		GP6
		GRB10
		GRIA1
		GSTA2
		HAS3
		HBEGF
		HEPHL1
		HIST1H2BF
		HIST1H4C
		HIST2H2BF
		HMGA2
		HNMT
		HPGD
		HS1BP3-IT1
		HSD17B2
		HTR7
		IFNE
		IL13RA2
		IL1A
		IL1B
		IL24
		IL33
		IL36G
		INSC
		IRAK2
		ITGB3
		JAG1
		KDM7A
		KRT3
		KRT33B
		KRT6B
		KYNU
		LCE1C
		LCE3D
		LCE3E
		LILRB2
		LINC00471
		LINC00548
		LINC00598
		LINC00659
		LINC00704
		LINC01239
		LINC01291
		LINC01503
		LINC01546
		LINC01559
		LINC01629
		LMNTD1
		LOC100129291
		LOC100506801
		LOC101927686
		LOC101927766
		LOC101927943
		LOC101928336
		LOC101929159
		LOC101929475
		LOC101929574
		LOC105369237
		LOC105370177
		LOC105373191
		LOC105374436
		LOC105377682
		LOC105378668
		LOC646268
		LPAR1
		LPAR6
		LPXN
		LRP4
		LUCAT1
		LUM
		LYG2
		LYZ
		MAN1A1
		MAP3K7CL
		MAST4
		MIR149
		MIR616
		MMP1
		MMP3
		MRGPRX3
		MRGPRX4
		MSMB
		MTHFD2L
		MTSS1
		MUC16
		MUC5B
		MUM1L1
		MXD1
		MYH2
		NCAM1
		NDRG1
		NFASC
		NRG1
		NRP2
		NT5C1B
		NXN
		OTOGL
		PAG1
		PAGE2
		PAGE2B
		PAX8-AS1
		PCDHA13
		PCDHGC5
		PCSK1
		PCSK5
		PDE1C
		PDZRN4
		PF4
		PGLYRP3
		PGLYRP4
		PHACTR1
		PHYHD1
		PHYHIPL
		PLA2G4E
		PLCH2
		PLPP4
		PNLIPRP3
		POC1B-GALNT4
		PODNL1
		POSTN
		PPARGC1A
		PPP1R1C
		PPP1R3C
		PPP4R4
		PRAMEF1
		PRAMEF13
		PRDM1
		PRDM8
		PSG11
		PTGS1
		PTHLH
		PTPRO
		PTPRQ
		PTPRZ1
		RAB38
		RADIL
		RAPGEF3
		RASGEF1B
		RASSF6
		RCN3
		REM2
		RERG
		RHOH
		RIC3
		RNASE7
		RNF152
		RNF183
		ROS1
		RTN1
		RYR2
		S100A12
		S100A2
		SATB1
		SCG5
		SCNN1D
		SCOC-AS1
		SEMA3B-AS1
		SERPINB13
		SERPINB3
		SETBP1
		SFTA2
		SGPP2
		SH2D2A
		SLC12A3
		SLC26A9
		SLC28A3
		SLC2A9
		SLC37A2
		SNORD94
		SPANXB1
		SPANXC
		SPDYA
		SPINK5
		SPOCD1
		SPRR1A
		SPRR1B
		SPRR2A
		SPRR2D
		SPRR2E
		SPRR3
		SSTR1
		ST3GAL5
		STON2
		SULF1
		TCONS_00029157
		TCP11L2
		TEKT1
		TFPI2
		TM4SF19
		TMC1
		TMEM156
		TMEM200A
		TMPRSS11F
		TNFAIP8L3
		TNIP3
		TNNT3
		TP63
		TPRG1
		TPTEP1
		TRAF1
		TRAF3IP3
		TREML2
		TREML3P
		TRIM9
		TSGA10IP
		TSHZ2
		TUBAL3
		UCN2
		VCAN
		VNN1
		XDH
		ZFP82
		ZNF503-AS1
		ZP3
